# Functional Separation of mRNA Domains Coordinates Pluripotent Cell Behavior

**DOI:** 10.1101/2022.03.15.484504

**Authors:** Ze Yang, Shaoyi Ji, Kristina Ivanov, Priyanka Kadav, Mengmeng Song, Leonardi Gozali, Sophie Parsa, Barry Behr, Mary A. Hynes

**Affiliations:** Stanford University Department of Biology and the Stanford IVF laboratory, Stanford University, Stanford California 94305; Department of Obstetrics and Gynecology and the Stanford IVF laboratory, Stanford University, Stanford California 94305

## Abstract

Differential expression of mRNA coding sequences (CDSs) and 3’untranslated regions (UTRs) is widespread, yet whether these domains contribute independently to cellular function remains unclear. Here, using *Nanog* as a model, we find that *Nanog* mRNA domain usage is spatially organized in mouse and human pluripotent cells and in the blastocyst, with cells enriched in 3’UTR transcripts marking colony borders and cells enriched for the *Nanog* CDS located interior. Functional perturbation reveals a marked asymmetry between mRNA domains. Loss of the *Nanog* 3’UTR leads to defects in colony architecture, cell spreading and morphogenetic behavior, accompanied by decreased extracellular matrix modeling gene expression and ROCK dependent cytoskeletal organization. In contrast, deletion of the *Nanog* CDS primarily disrupts epithelial polarity-associated transcriptional programs and the expression of chromatin regulators, consistent with a dominant role for the Nanog protein in transcriptional and epigenetic control. These domain specific effects are not redundant but instead reflect separable regulatory activities encoded within a single transcript. Together, these findings demonstrate that distinct regions of a single mRNA can encode separable and asymmetric biological functions, revealing mRNA domain usage as a distinct regulatory layer through which genes can encode multiple biological outputs beyond protein coding capacity.
