## Supplementary material for "Functional Separation of mRNA Domains Coordinates Pluripotent Cell Behavior": Supp table 1

### Sheet: Supp table 1 ISH probes 
	probe name	probe sequences
	mNanog-CDS	GCGCAATTAACCCTCACTAAAGGGAAGGCAGCCCTGATTCTTCTACCAGTCCCAAACAAAAGCTCTCAAGTCCTGAGGCTGACAAGGGCCCTGAGGAGGAGGAGAACAAGGTCCTTGCCAGGAAGCAGAAGATGCGGACTGTGTTCTCTCAGGCCCAGCTGTGTGCACTCAAGGACAGGTTTCAGAAGCAGAAGTACCTCAGCCTCCAGCAGATGCAAGAACTCTCCTCCATTCTGAACCTGAGCTATAAGCAGGTTAAGACCTGGTTTCAAAACCAAAGGATGAAGTGCAAGCGGTGGCAGAAAAACCAGTGGTTGAAGACTAGCAATGGTCTGATTCAGAAGGGCTCAGCACCAGTGGAGTATCCCAGCATCCATTGCAGCTATCCCCAGGGCTATC…
	mOct4-CDS	GCGCAATTAACCCTCACTAAAGGGGCCGACAACAATGAGAACCTTCAGGAGATATGCAAATCGGAGACCCTGGTGCAGGCCCGGAAGAGAAAGCGAACTAGCATTGAGAACCGTGTGAGGTGGAGTCTGGAGACCATGTTTCTGAAGTGCCCGAAGCCCTCCCTACAGCAGATCACTCACATCGCCAATCAGCTTGGGCTAGAGAAGGATGTGGTTCGAGTATGGTTCTGTAACCGGCGCCAGAAGGGCAAAAGATCAAGTATTGAGTATTCCCAACGAGAAGAGTATGAGGCTACAGGGACACCTTTCCCAGGGGGGGCTGTATCCTTTCCTCTGCCCCCAGGTCCCCACTTTGGCACCCCAGGCTATGGAAGCCCCCACTTCACCACACTCTACTCA…
	mSox2-CDS	CAAGCGGCTGCGCGCTCTGCACATGAAGGAGCACCCGGATTATAAATACCGGCCGCGGCGGAAAACCAAGACGCTCATGAAGAAGGATAAGTACACGCTTCCCGGAGGCTTGCTGGCCCCCGGCGGGAACAGCATGGCGAGCGGGGTTGGGGTGGGCGCCGGCCTGGGTGCGGGCGTGAACCAGCGCATGGACAGCTACGCGCACATGAACGGCTGGAGCAACGGCAGCTACAGCATGATGCAGGAGCAGCTGGGCTACCCGCAGCACCCGGGCCTCAACGCTCACGGCGCGGCACAGATGCAACCGATGCACCGCTACGACGTCAGCGCCCTGCAGTACAACTCCATGACCAGCTCGCAGACCTACATGAACGGCTCGCCCACCTACAGCATGTCCTA…
	hNanog-CDS	GCGCAATTAACCCTCACTAAAGGGTTCCTTCCTCCATGGATCTGCTTATTCAGGACAGCCCTGATTCTTCCACCAGTCCCAAAGGCAAACAACCCACTTCTGCAGAGAAGAGTGTCGCAAAAAAGGAAGACAAGGTCCCGGTCAAGAAACAGAAGACCAGAACTGTGTTCTCTTCCACCCAGCTGTGTGTACTCAATGATAGATTTCAGAGACAGAAATACCTCAGCCTCCAGCAGATGCAAGAACTCTCCAACATCCTGAACCTCAGCTACAAACAGGTGAAGACCTGGTTCCAGAACCAGAGAATGAAATCTAAGAGGTGGCAGAAAAACAACTGGCCGAAGAATAGCAATGGTGTGACGCAGAAGGCCTCAGCACCTACCTACCCCAGCCTTTACT…
	hOct4-CDS	GCGCAATTAACCCTCACTAAAGGGGAGGAGTCCCAGGACATCAAAGCTCTGCAGAAAGAACTCGAGCAATTTGCCAAGCTCCTGAAGCAGAAGAGGATCACCCTGGGATATACACAGGCCGATGTGGGGCTCACCCTGGGGGTTCTATTTGGGAAGGTATTCAGCCAAACGACCATCTGCCGCTTTGAGGCTCTGCAGCTTAGCTTCAAGAACATGTGTAAGCTGCGGCCCTTGCTGCAGAAGTGGGTGGAGGAAGCTGACAACAATGAAAATCTTCAGGAGATATGCAAAGCAGAAACCCTCGTGCAGGCCCGAAAGAGAAAGCGAACCAGTATCGAGAACCGAGTGAGAGGCAACCTGGAGAATTTGTTCCTGCAGTGCCCGAAACCCACACTGCAG…
	hSox2-CDS	GCGCAATTAACCCTCACTAAAGGGACTTTTGTCGGAGACGGAGAAGCGGCCGTTCATCGACGAGGCTAAGCGGCTGCGAGCGCTGCACATGAAGGAGCACCCGGATTATAAATACCGGCCCCGGCGGAAAACCAAGACGCTCATGAAGAAGGATAAGTACACGCTGCCCGGCGGGCTGCTGGCCCCCGGCGGCAATAGCATGGCGAGCGGGGTCGGGGTGGGCGCCGGCCTGGGCGCGGGCGTGAACCAGCGCATGGACAGTTACGCGCACATGAACGGCTGGAGCAACGGCAGCTACAGCATGATGCAGGACCAGCTGGGCTACCCGCAGCACCCGGGCCTCAATGCGCACGGCGCAGCGCAGATGCAGCCCATGCACCGCTACGACGTGAGCGCCCT…
	mNanog-3'UTR	GCGCAATTAACCCTCACTAAAGGGTGGGATTTGAACTCCTGACCTTCGGAAGAGCAGTCGGGTGCTCTTATCCACTGAGCCATCTCACCAGCCCCTGGTTTATTTTTTTAATTATTATTTGCTTTTTGTTTATCAAGACAGGGTTTCTCTGCATAGCTCTAATTGTCTTTGAACTAGCTCTGCAGACCAGCCTGGCCTTGAACTCAGAGATCTGCCCACTTATCTTTGCCTCCTGAATGCTGGGACCAAAGGTGGCATACCACCACACCTGGCATATATATTGTTTATTTCTATTTCTATTTTTATTGGTGCCAGAGCAAACCTAGGACTTAGAACATGCTGGGCACCAACTCAACTTCTGAGCTCTATTTACAACTTGGTGTGTTAGTGTATTTGTCT…
	mOct4-3'UTR	GCGCAATTAACCCTCACTAAAGGGGGGATGCTGTGAGCCAAGGCAAGGGAGGTAGACAAGAGAACCTGGAGCTTTGGGGTTAAATTCTTTTACTGAGGAGGGATTAAAAGCACAACAGGGGTGGGGGGTGGGATGGGGAAAGAAGCTCAGTGATGCTGTTGATCAGGAGCCTGGCCTGTCTGTCACTCATCATTTTGTTCTTAAATAAAGACTGGGACACACAGTAGATAGCGCCCTATAGTGAGTCGTATTACGCGC
	mSox2-3'UTR	GCAAGCAACTTTTGTACAGTATTTATCGAGATAAACATGGCAATCAAATGTCCATTGTTTATAAGCTGAGAATTTGCCAATATTTTTCGAGGAAAGGGTTCTTGCTGGGTTTTGATTCTGCAGCTTAAATTTAGGACCGTTACAAACAAGGAAGGAGTTTATTCGGATTTGAACATTTTAGTTTTAAAATTGTACAAAAGGAAAACATGAGAGCAAGTACTGGCAAGACCGTTTTCGTGGTCTTGTTTAAGGCAAACGTTCTAGATTGTACTAAATTTTTAACTTACTGTTAAAGGCAAAAAAAAAATGTCCATGCAGGTTGATATCGTTGGTAATTTATAATAGCTTTTGTTCAATCCTGCCCTATAGTGAGTCGTATTACGCGC
	hNanog-3'UTR	GCGCAATTAACCCTCACTAAAGGGAACGGAGTCTTGCTCTGTCGCCCAGGCTGGAGTGCAGTGGCGCGGTCTTGGCTCACTGCAAGCTCCGTCTCCCGGGTTCACGCCATTCTCCTGCCTCAGCCTCCCGAGCAGCTGGGACTACAGGCGCCCGCCACCTCGCCCGGCTAATATTTTGTATTTTTAGTAGAGACGGGGTTTCACTGTGTTAGCCAGGATGGTCTCGATCTCCTGACCTTGTGATCCACCCGCCTCGGCCTCCCTAACAGCTGGGATTTACAGGCGTGAGCCACCGCGCCCTGCCTAGAAAAGACATTTTAATAACCTTGGCTGCCGTCTCTGGCTATAGATAAGTAGATCTAATACTAGTTTGGATATCTTTAGGGTTTAGAATCTAAC…
	hOct4-3'UTR	GCGCAATTAACCCTCACTAAAGGGGTGCCTGCCCTTCTAGGAATGGGGGACAGGGGGAGGGGAGGAGCTAGGGAAAGAAAACCTGGAGTTTGTGCCAGGGTTTTTGGGATTAAGTTCTTCATTCACTAAGGAAGGAATTGGGAACACAAAGGGTGGGGGCAGGGGAGTTTGGGGCAACTGGTTGGAGGGAAGGTGAAGTTCAATGATGCTCTTGATTTTAATCCCACATCATGTATCACTTTTTTCTTAAATAAAGAAGCCTGGGACACAGTGCCCTATAGTGAGTCGTATTACGCGC
	hSox2-3'UTR	GCGCAATTAACCCTCACTAAAGGGAGTCTCCAAGCGACGAAAAAAATGTTTTAATATTTGCAAGCAACTTTTGTACAGTATTTATCGAGATAAACATGGCAATCAAAATGTCCATTGTTTATAAGCTGAGAATTTGCCAATATTTTTCAAGGAGAGGCTTCTTGCTGAATTTTGATTCTGCAGCTGAAATTTAGGACAGTTGCAAACGTGAAAAGAAGAAAATTATTCAAATTTGGACATTTTAATTGTTTAAAAATTGTACAAAAGGAAAAAATTAGAATAAGTACTGGCGAACCATCTCTGTGGTCTTGTTTAAAAAGGGCAAAAGTTTTAGACTGTACTAAATTTTATAACTTACTGTTAAAAGCAAAAATGGCCATGCAGGTTGACACCGTTGGT…

### Sheet: Supp table 2 Antibodies
	ANTIBODY	SOURCE	RRID
	mouse anti-Tubulin	Millipore Sigma	Cat#: T5168, RRID:AB_477579
	rabbit anti-Nanog	Cell Signaling Technologies	Cat#: 8822, RRID:AB_11217637
	rabbit anti-Nanog	Millipore Sigma	Cat#: AB5731, RRID:AB_2267042
	mouse anti-Oct4	Santa Cruz Biotechnology	Cat#: sc-5279, RRID:AB_628051
	rabbit anti-Oct4	Cell Signaling Technologies	Cat#: 2750, RRID:AB_823583
	mouse anti-Sox2	R&D Systems	Cat#: MAB2018, RRID:AB_358009
	rabbit anti-Ki67	Abcam	Cat#: ab15580, RRID:AB_443209
	rabbit anti-H3K9ac	ThermoFisher Scientific	Cat#: MA5-33384, RRID:AB_2815522
	rabbit anti-H3K9me3	Cell Signaling Technology	Cat#: 13969, RRID:AB_2798355
	rabbit anti-H3K4me3	EpiCypher	Cat#: 13-0041, RRID: AB_3076423
	rabbit anti-H4K20me3	EMD Millipore	Cat#: 07-463, RRID:AB_310636
	rabbit anti-H3K27ac	ThermoFisher Scientific	Cat#: MA5-23516, RRID:AB_2608307
	rabbit anti-H3K27me3	ThermoFisher Scientific	Cat#: MA5-11198, RRID:AB_11000749
	rabbit anti-H3K36me3	ThermoFisher Scientific	Cat#: MA5-24687, RRID:AB_2661912
	rabbit anti-HP1a	Cell Signaling Technologies	Cat#: 2616, RRID:AB_2070987
	mouse anti-ZO1	Thermo Fisher Scientific	Cat#: 33-9100, RRID:AB_87181
	rabbit anti-H3	Epicipher	Cat#: 13-0001, AB_3076680
actin regulators and mechanical response proteins antibodies
	Rabbit Integrin Beta1	Cell Signaling	Cat#: 9699, RRID:AB_11178800
	Rabbit Integrin Beta3	Cell Signaling	Cat#: 13166, RRID:AB_2798136
	Rabbit Integrin Beta4	Cell Signaling	Cat#: 14803, RRID:AB_2798620
	Rabbit Integrin Beta5	Cell Signaling	Cat#: 3629, RRID:AB_2249358
	Rabbit Integrin AlphaV	Cell Signaling	Cat#: 4711, RRID:AB_2128178
	Rabbit Integrin Alpha5	Cell Signaling	Cat#: 4705, RRID:AB_2233962
	Rabbit Vimentin	Cell Signaling	Cat#: 5741, RRID:AB_10695459
	Alexa Fluor 568 Phalloidin	Thermo Fisher Scientific	Cat#: A12380
	Alexa Fluor 647 Phalloidin	Thermo Fisher Scientific	Cat#: A22287
	Rabbit Arp2	Proteintech	Cat#: 10922-1-AP, RRID:AB_2221854
	Rabbit Arp3/ARP3B	Proteintech	Cat#: 13822-1-AP, RRID:AB_2221967
	Rabbit Fmn1	Proteintech	Cat#: 25982-1-AP, RRID:AB_2880319
	Rabbit Yap	Cell Signaling	Cat#: 14074, RRID:AB_2650491
	Mouse Fascin1	Cell Signaling	Cat#: 54545, RRID:AB_2799464
	Rabbit Villin-1	Proteintech	Cat#: 16488-1-AP, RRID:AB_2215975
	Rabbit VASP	Cell Signalling	Cat#: 3132, RRID:AB_2213393
	Rabbit VASP (Phospho-VASP (Ser157))	Cell Signalling	Cat#: 3111, RRID:AB_331569
	Rabbit Cyclin D1	Cell Signalling	Cat#: 2978, RRID:AB_2259616
	Mouse Cyclin D3	Cell Signalling	Cat#: 2936, RRID:AB_2070801
	Rabbit CDK2	Cell Signalling	Cat#: 2546, RRID:AB_2276129
	Rabbit CDK4	Cell Signalling	Cat#: 12790, RRID:AB_2631166
	Rabbit Talin	Proteintech	Cat#: 14168-1-AP, RRID:AB_2271861
	Rabbit Vinculin	Cell Signaling	Cat#: 13901, RRID:AB_2728768
	Rabbit FAK	Cell Signaling	Cat#: 3285, RRID:AB_2269034
	Mouse Alpha-Tubulin	Santa Cruz	Cat#: sc-5286, RRID:AB_628411
	Rabbit RhoA	Cell Signaling Technology	Cat#: 2117, RRID:AB_10693922
	Rabbit Rock1	Cell Signaling Technology	Cat#: 4035, RRID:AB_2238679
	Rabbit β-Actin (13E5)	Cell Signaling Technology	Cat#: 4970T
	Donkey anti Mouse Alexa Flour 488	Thermo Fisher Scientific	Cat#: A21202, RRID:AB_141607
	Donkey anti Rabbit Alexa Flour 647	Thermo Fisher Scientific	Cat#: A32795, RRID:AB_2762835
	Donkey anti Rabbit Alexa Flour 555	Thermo Fisher Scientific	Cat#: A32794, RRID:AB_2762834
	Donkey anti Rabbit IgG	Jackson Immuno Research	Cat#: 711-035-152

### Sheet: Supp table 3 mouse gRNAs
target name and location	gRNA sequences
Sox2 3'UTR-5'	CCGCAGCTGTCGTTTCGCTG
Sox2 3'UTR-3'	TCGGCTCTGTTATTGGAATC
Sox9 3'UTR-5'	TAAAGGAAGGTAACGATTGC
Sox9 3'UTR-3'	CATATTATAAGAACGCTTTA
Hoxd10 3'UTR-5'	CGGTGCCCCCTCTCGGATCC
Hoxd10 3'UTR-3'	CTTTCCTTGTGGTGCATCTG
Oct4 3'UTR-5'	CCTGGGGATGCTGTGAGCCA
Oct4 3'UTR-3'	TTTGTTCTTAAATAAAGACT
Oct4 CDS	GGTACACCCAGGCCGACGTG
Nanog 3'UTR-5'	CTTAAAGTCAGGGCAAAGCC
Nanog 3'UTR-3'	TTTGTTTAAACTAGTCCAGC
Nanog CDS	AGTCCTGGAGCAACCACTCC

### Sheet: Supp table 4 drugs and reagents
	Drugs/reagents	Vendor	Catlog #	IC 50	targets n IC50
	A83-01	Cayman Chemical Company	9001799	45 nM	A 83-01 is an inhibitor of TGF-β type I receptor kinase (ALK5), activin type IB receptor (ALK4), and nodal type I receptor (ALK7) (IC50s = 12, 45, and 7.5 nM, respectively).
	SB-431542	Tocris	1614	94 nM	SB-431542 is a potent and selective inhibitor of the TGF-β1 receptor ALK5 (IC50 = 94 nM)1. It is a less potent antagonist of ALK4 (IC50 = 140 nM)2 and ALK7.
	Cycloheximide(CHX)	Sigma-Aldrich	1810	532 nM	Cycloheximide, an antifungal antibiotic, is an eukaryote protein synthesis inhibitor with IC50 of 532.5 nM and 2880 nM for protein synthesis and RNA synthesis in vivo
	Thiazovivin(TZV)	Selleck Chemicals	S1459	500 nM	Thiazovivin is a novel ROCK inhibitor with IC50 of 0.5 μM in a cell-free assay,
	CPTH6	Cayman Chemical Company	19828	12 uM	CPTH6 demonstrated greater potency, with IC₅₀ values ranging from 12 to 67 μM at 72 hours
	A485	Cayman Chemical Company	24119	60 nM	A-485 is an inhibitor of the histone acetyltransferase p300/CBP (IC50 = 60 nM)
	Tween-20	Sigma-Aldrich	P7949
	Fluoromount-G	SouthernBiotech	0100-01
	Triton-X 100	Sigma-Aldrich	X100-5ML
	Bovine Serum Albumin	Sigma-Aldrich	A9647-100G
	PBS 1X	Corning	21-040-CM
	Pierce Hoechst 3342 Fluorescent Stain	Thermo Fischer Scientific	62249
	16% Paraformaldehyde	Electron Microscopy Sciences	15710-S
	Trypsin-edta 0.05%	Fisher Scientific	25300120
	Superfrost Microscope Slides	Thermo Fischer Scientific	22037246

### Sheet: Supp table 5 PCR primers
gene name	Forward	Reverse
Cdx2	TACCCATGGATCAAGAAGGC	AAGACCGGAATTGTTTGCTG
Cdh3	ACATCATTATGCTGACTAGGGG	TATGGTGAAGACTCCTTCGG
EGFR	GCCATCTGGGCCAAAGATACC	GTCTTCGCATGAATAGGCCAAT
GATA2	CACCCCGCCGTATTGAATG	CCTGCGAGTCGAGATGGTTG
Psx1	GAATTGGTTTCGGATGAGGA	GTGGCTCAGAAGAAGCCATC
Esx1	ATCTCACAAAAAGTGCCCC	CCTGGTAGTCTGCTCCCTC
Gata6	GAGCTGGTGCTACCAAGAGG	TGCAAAAGCCCATCTCTTCT
Foxa2	GTTAAAGTATGCTGGGAGCCG	CGCCCACATAGGATGACATG
Tcf2	ATCCTCAAAGAGCTCCAGG	GTGCTGTTGCATGTATCCC
Sox17	TTCCAAGACTTGCCTAGCATC	CTTTATGGTGTGGGCCAAAG
mNC-q1	GCCAGTGATTTGGAGGTGAA	TGGTGGAGTCACAGAGTAGTT
mNC-q2	GGCAGCCCTGATTCTTCTAC	GAGAACACAGTCCGCATCTT
mNU-q1	CGTCAGATCTTGTTACGTATGGT	GTGAGATGGCTCAGTGGATAAG
mNU-q2	CTCAGAGATCTGCCCACTTATC	GTTTGCTCTGGCACCAATAAA
mGAPDH-q1	GGAGAAACCTGCCAAGTATGA	TCCTCAGTGTAGCCCAAGA
mGAPDH-q2	TGTTTCCTCGTCCCGTAGA	GATGGCAACAATCTCCACTTTG
T7E1 primers
mNC-T7E1p1	GCTCACTTCCTTCTGACTTCTT	CTGTGTCCCGGATCTCTATTTC
mNC-T7E1p2	CTCCTGGGTGCTGGAAATAAA	CCAGATGCGTTCACCAGATAG
mNanog 3'UTR	GAGGACTTTCTGCAGCCTTAC;	TGGCTTCACGTAACTTCATCTC
mouse germlayer marker gene qPCR primers
Nestin	GGGCCACTCCCTTCTCTAGT	AAGATTCTTCCCCGACGCAA
Tubb3	TCCGAGTACCAGCAGTACCA	GGCTTCCGATTCCTCGTCAT
T(Brachyury)	CAGCCGGGGTATTCCCAATG	TGTGTGGAGGGGAGAGAGAG
Eomes	CTCCCACGGATTCCCCTAGA	GCACGGTTCTCTCACCGTTA
Mesp1	CCATCGTTCCTGTACGCAGA	AAGAGCGGAGATGAGGGACT
Sox17	ATGCATTCTGGACCCGCTAC	AGCTCTCCTGCCTCTCAGAA
Gata4	GAGATCGCGCCGGTTTTCT	GGCTCCAGCGAAGAATGACA
Otx2	CCTGCCATTGGTTGGAGAGT	CAGTGGAGGCTGAGTTGGAG
TBP	GTGCCAGATACATTCCGCCT	AGCTGCGTTTTTGTGCAGAG

### Sheet: Supp table 6 Software
software	publisher	link
R version 4.2.1	R Core Team	https://www.r-project.org
RStudio	RStudio	https://posit.co/download/rstudio-desktop/
Adobe Illustrator CC	Adobe	https://www.adobe.com/cn/
GraphPad Prism 8	GraphPad Software	https://www.graphpad.com/
SnakePipes	Bhardwaj et al.	https://github.com/maxplanck-ie/snakepipes
DESeq2 v1.36.0	Love et al.	https://bioconductor.org/packages/release/bioc/html/DESeq2.html
clusterProfiler v4.4.4	Yu et al.	https://bioconductor.org/packages/release/bioc/html/clusterProfiler.html
Bioconductor	Huber et al.	https://bioconductor.org
Seurat	Satija et al.	https://satijalab.org/seurat/articles/get_started.html
FIJI	Schindelin et al.	https://fiji.sc/
GO	7,8,9	https://geneontology.org/docs/go-enrichment-analysis/
Shint Apps	Chang et al.	https://shiny.posit.co/
Snake pipes:	Bhardwaj, Vivek, Steffen Heyne, Katarzyna Sikora, Leily Rabbani, Michael Rauer, Fabian Kilpert, Andreas S. Richter, Devon P. Ryan, and Thomas Manke. 2019. “snakePipes: Facilitating Flexible, Scalable and Integrative Epigenomic Analysis.” Bioinformatics , May. doi:10.1093/bioinformatics/btz436.
Deseq2:	Love MI, Huber W, Anders S (2014). “Moderated estimation of fold change and dispersion for RNA-seq data with DESeq2.” Genome Biology, 15, 550. doi:10.1186/s13059-014-0550-8.
clusterProfiler:	Yu G, Wang L, Han Y, He Q (2012). “clusterProfiler: an R package for comparing biological themes among gene clusters.” OMICS: A Journal of Integrative Biology, 16(5), 284-287. doi:10.1089/omi.2011.0118
Bioconductor:	Huber, W., Carey, V., Gentleman, R. et al. Orchestrating high-throughput genomic analysis with Bioconductor. Nat Methods 12, 115–121 (2015). https://doi.org/10.1038/nmeth.3252
Seurat:	Satija, R., Farrell, J., Gennert, D. et al. Spatial reconstruction of single-cell gene expression data. Nat Biotechnol 33, 495–502 (2015). https://doi.org/10.1038/nbt.3192
FIJI:	Schindelin, J., Arganda-Carreras, I., Frise, E. et al. Fiji: an open-source platform for biological-image analysis. Nat Methods 9, 676–682 (2012). https://doi.org/10.1038/nmeth.2019
Shiny:	Chang W, Cheng J, Allaire J, Sievert C, Schloerke B, Xie Y, Allen J, McPherson J, Dipert A, Borges B (2025). shiny: Web Application Framework for R. R package version 1.10.0.9001, https://shiny.posit.co/.
GO Terms need these 3:
7: Thomas PD, Ebert D, Muruganujan A, Mushayahama T, Albou LP, Mi H. PANTHER: Making genome-scale phylogenetics accessible to all. Protein Sci. 2022 Jan;31(1):8-22.
8: Ashburner et al. Gene ontology: tool for the unification of biology. Nat Genet. 2000 May;25(1):25-9. DOI: 10.1038/75556
9:The Gene Ontology Consortium. The Gene Ontology knowledgebase in 2023. Genetics. 2023 May 4;224(1):iyad031. DOI: 10.1093/genetics/iyad031
